# Mosquito excreta reveals circulation of West Nile virus and its underlying ecosystem

**DOI:** 10.1101/2021.12.05.471258

**Authors:** Grégory L’Ambert, Mathieu Gendrot, Sébastien Briolant, Agnès Nguyen, Sylvain Pages, Laurent Bosio, Vincent Palomo, Nicolas Gomez, Nicolas Benoit, Hélène Savini, Bruno Pradines, Guillaume André Durand, Isabelle Leparc-Goffart, Gilda Grard, Albin Fontaine

## Abstract

Emerging and endemic mosquito-borne viruses can be difficult to detect and monitor because they often cause asymptomatic infections in human or vertebrate animals or cause nonspecific febrile illness with a short recovery waiting period. Cases’ detection in vertebrate hosts can be complemented by entomological surveillance, but this method is not adapted to low infection rates in mosquito populations that typically occur in low or non-endemic areas. We identified West Nile Virus circulation in Camargue, a wetland area in South of France, using a cost effective innovative xenomonitoring method based on the molecular detection of virus in excreta from trapped mosquitoes. We also succeeded at identifying the mosquito community diversity dynamic on several sampling sites, together with the vertebrate hosts on which they fed prior to be captured using amplicon-based metagenomic on mosquito excreta without processing any mosquito. Mosquito excreta-based virus surveillance can be considered as a cost-effective and non-invasive strategy that offers the additional asset to reveal the ecological network underlying arbovirus circulation.
