## Supplementary file 1 for "Mosquito excreta reveals circulation of West Nile virus and its underlying ecosystem"

### Sheet: Mosquito_inventory
Site	Sampling_date	Culex	Ochlerotatus /Aedes	Culiseta	Anopheles	WNV_positive_traps
A	2020-09-11	20	0	0	1	NO
B	2020-09-11	5	1	0	2	NO
C	2020-09-11	0	0	0	0	NO
D	2020-09-11	127	149	0	1	NO
E	2020-09-11	0	0	0	0	NO
F	2020-09-11	1	6	1	0	NO
G	2020-09-11	50	1753	0	8	NO
H	2020-09-11	NA	NA	NA	NA	NO
A	2020-09-15	159	25	0	15	NO
B	2020-09-15	6	3	0	0	NO
C	2020-09-15	204	34	0	7	NO
D	2020-09-15	NA	NA	NA	NA	NO
E	2020-09-15	NA	NA	NA	NA	NO
F	2020-09-15	1	17	1	1	Yes
G	2020-09-15	0	6	0	0	NO
H	2020-09-15	0	0	0	0	NO
A	2020-09-18	1	1	0	0	NO
B	2020-09-18	20	126	0	3	NO
C	2020-09-18	115	103	0	3	NO
D	2020-09-18	79	59	0	1	NO
E	2020-09-18	0	0	0	0	NO
F	2020-09-18	4	16	0	1	NO
G	2020-09-18	0	0	0	0	NO
H	2020-09-18	25	106	0	7	NO
A	2020-09-22	NA	NA	NA	NA	NO
B	2020-09-22	11	127	2	8	NO
C	2020-09-22	56	113	0	2	NO
D	2020-09-22	85	52	0	1	NO
E	2020-09-22	59	57	1	1	NO
F	2020-09-22	2	10	1	4	NO
G	2020-09-22	5	31	0	1	Yes
H	2020-09-22	9	40	0	0	NO
A	2020-09-25	30	9	0	7	NO
B	2020-09-25	28	36	0	0	NO
C	2020-09-25	25	13	1	0	NO
D	2020-09-25	74	27	0	0	NO
E	2020-09-25	55	26	1	0	NO
F	2020-09-25	0	0	0	0	NO
G	2020-09-25	8	6	0	0	NO
H	2020-09-25	13	26	1	2	NO
A	2020-09-29	55	11	0	2	NO
B	2020-09-29	NA	NA	NA	NA	NO
C	2020-09-29	111	114	0	1	NO
D	2020-09-29	429	125	0	1	NO
E	2020-09-29	181	76	0	0	NO
F	2020-09-29	111	29	0	8	NO
G	2020-09-29	11	16	0	0	NO
H	2020-09-29	9	9	0	0	NO
A	2020-10-02	13	0	0	0	NO
B	2020-10-02	NA	NA	NA	NA	NO
C	2020-10-02	17	8	0	0	NO
D	2020-10-02	208	15	0	0	NO
E	2020-10-02	NA	NA	NA	NA	NO
F	2020-10-02	15	19	0	1	NO
G	2020-10-02	NA	NA	NA	NA	NO
H	2020-10-02	2	0	0	0	NO
A	2020-10-06	20	0	0	2	NO
B	2020-10-06	NA	NA	NA	NA	NO
C	2020-10-06	15	36	0	0	NO
D	2020-10-06	101	32	0	0	NO
E	2020-10-06	103	90	0	0	NO
F	2020-10-06	3	0	0	0	NO
G	2020-10-06	3	15	0	0	NO
H	2020-10-06	2	28	0	0	NO
A	2020-10-09	NA	NA	NA	NA	NO
B	2020-10-09	13	1	0	0	NO
C	2020-10-09	9	37	0	0	NO
D	2020-10-09	7	5	0	0	NO
E	2020-10-09	NA	NA	NA	NA	NO
F	2020-10-09	3	7	0	0	NO
G	2020-10-09	7	40	0	0	NO
H	2020-10-09	3	0	0	0	NO
A	2020-10-13	12	4	2	0	NO
B	2020-10-13	NA	NA	NA	NA	NO
C	2020-10-13	9	2	0	0	NO
D	2020-10-13	27	9	0	0	NO
E	2020-10-13	6	5	0	0	NO
F	2020-10-13	1	8	0	0	NO
G	2020-10-13	7	10	0	0	NO
H	2020-10-13	NA	NA	NA	NA	NO
A	2020-10-16	5	12	0	0	NO
B	2020-10-16	NA	NA	NA	NA	NO
C	2020-10-16	5	51	1	0	NO
D	2020-10-16	NA	NA	NA	NA	NO
E	2020-10-16	NA	NA	NA	NA	NO
F	2020-10-16	2	11	1	0	NO
G	2020-10-16	0	0	0	0	NO
H	2020-10-16	NA	NA	NA	NA	NO
A	2020-10-20	5	5	0	0	NO
B	2020-10-20	NA	NA	NA	NA	NO
C	2020-10-20	2	7	0	0	NO
D	2020-10-20	3	41	0	0	NO
E	2020-10-20	NA	NA	NA	NA	NO
F	2020-10-20	3	9	0	0	NO
G	2020-10-20	NA	NA	NA	NA	NO
H	2020-10-20	0	0	0	0	NO
A	2020-10-23	NA	NA	NA	NA	NO
B	2020-10-23	NA	NA	NA	NA	NO
C	2020-10-23	0	4	0	0	NO
D	2020-10-23	0	2	0	0	NO
E	2020-10-23	3	2	0	0	NO
F	2020-10-23	1	20	0	0	NO
G	2020-10-23	0	29	0	0	NO
H	2020-10-23	0	0	0	0	NO
	TOTAL per genus	2819	3922	13	91
	TOTAL	6845

### Sheet: Anopheles_identification
Site	Sampling_date	Genus	Species	Gender
B	2020-08-29	Anopheles	hyrcanus sl	Female
B	2020-08-29	Anopheles	hyrcanus sl	Female
B	2020-08-29	Anopheles	hyrcanus sl	Female
B	2020-08-29	Anopheles	hyrcanus sl	Female
B	2020-08-29	Anopheles	hyrcanus sl	Female
B	2020-08-29	Anopheles	hyrcanus sl	Female
B	2020-08-29	Anopheles	hyrcanus sl	Female
B	2020-08-29	Anopheles	hyrcanus sl	Female
B	2020-08-29	Anopheles	hyrcanus sl	Female
B	2020-08-29	Anopheles	sp	Female
B	2020-08-29	Anopheles	hyrcanus sl	Female
B	2020-08-29	Anopheles	hyrcanus sl	Female
B	2020-08-29	Anopheles	hyrcanus sl	Female
B	2020-08-29	Anopheles	hyrcanus sl	Female
B	2020-08-29	Anopheles	hyrcanus sl	Female
B	2020-08-29	Anopheles	hyrcanus sl	Female
B	2020-08-29	Anopheles	hyrcanus sl	Female
B	2020-08-29	Anopheles	sp	Female
C	2020-08-29	Anopheles	hyrcanus sl	Female
E	2020-08-29	Anopheles	hyrcanus sl	Female
A	2020-09-11	Anopheles	hyrcanus sl	Female
B	2020-09-11	Anopheles	hyrcanus sl	Female
B	2020-09-11	Anopheles	hyrcanus sl	Female
D	2020-09-11	Anopheles	hyrcanus sl	Female
G	2020-09-11	Anopheles	hyrcanus sl	Female
G	2020-09-11	Anopheles	hyrcanus sl	Female
G	2020-09-11	Anopheles	sp	Female
G	2020-09-11	Anopheles	hyrcanus sl	Female
G	2020-09-11	Anopheles	hyrcanus sl	Female
G	2020-09-11	Anopheles	hyrcanus sl	Female
G	2020-09-11	Anopheles	sp	Female
G	2020-09-11	Anopheles	sp	Female
A	2020-09-15	Anopheles	hyrcanus sl	Female
A	2020-09-15	Anopheles	hyrcanus sl	Female
A	2020-09-15	Anopheles	hyrcanus sl	Female
A	2020-09-15	Anopheles	maculipennis sl	Female
A	2020-09-15	Anopheles	hyrcanus sl	Female
A	2020-09-15	Anopheles	maculipennis sl	Female
A	2020-09-15	Anopheles	sp	Female
A	2020-09-15	Anopheles	maculipennis sl	Female
A	2020-09-15	Anopheles	hyrcanus sl	Female
A	2020-09-15	Anopheles	sp	Female
A	2020-09-15	Anopheles	hyrcanus sl	Female
A	2020-09-15	Anopheles	maculipennis sl	Female
A	2020-09-15	Anopheles	maculipennis sl	Female
A	2020-09-15	Anopheles	maculipennis sl	Female
A	2020-09-15	Anopheles	maculipennis sl	Female
C	2020-09-15	Anopheles	hyrcanus sl	Female
C	2020-09-15	Anopheles	hyrcanus sl	Female
C	2020-09-15	Anopheles	hyrcanus sl	Female
C	2020-09-15	Anopheles	hyrcanus sl	Female
C	2020-09-15	Anopheles	hyrcanus sl	Female
C	2020-09-15	Anopheles	maculipennis sl	Female
C	2020-09-15	Anopheles	maculipennis sl	Female
F	2020-09-15	Anopheles	maculipennis sl	Female
B	2020-09-18	Anopheles	hyrcanus sl	Female
B	2020-09-18	Anopheles	hyrcanus sl	Female
B	2020-09-18	Anopheles	sp	Female
C	2020-09-18	Anopheles	hyrcanus sl	Female
C	2020-09-18	Anopheles	hyrcanus sl	Female
C	2020-09-18	Anopheles	hyrcanus sl	Female
D	2020-09-18	Anopheles	hyrcanus sl	Female
F	2020-09-18	Anopheles	hyrcanus sl	Female
H	2020-09-18	Anopheles	hyrcanus sl	Female
H	2020-09-18	Anopheles	hyrcanus sl	Female
H	2020-09-18	Anopheles	hyrcanus sl	Female
H	2020-09-18	Anopheles	hyrcanus sl	Female
H	2020-09-18	Anopheles	hyrcanus sl	Female
H	2020-09-18	Anopheles	hyrcanus sl	Female
H	2020-09-18	Anopheles	hyrcanus sl	Female
H	2020-09-18	Anopheles	sp	Female
B	2020-09-22	Anopheles	hyrcanus sl	Female
B	2020-09-22	Anopheles	hyrcanus sl	Female
B	2020-09-22	Anopheles	hyrcanus sl	Female
B	2020-09-22	Anopheles	hyrcanus sl	Female
B	2020-09-22	Anopheles	hyrcanus sl	Female
B	2020-09-22	Anopheles	hyrcanus sl	Female
B	2020-09-22	Anopheles	hyrcanus sl	Female
B	2020-09-22	Anopheles	sp	Female
C	2020-09-22	Anopheles	hyrcanus sl	Female
C	2020-09-22	Anopheles	hyrcanus sl	Female
D	2020-09-22	Anopheles	hyrcanus sl	Female
E	2020-09-22	Anopheles	sp	Male
F	2020-09-22	Anopheles	hyrcanus sl	Female
F	2020-09-22	Anopheles	hyrcanus sl	Female
F	2020-09-22	Anopheles	hyrcanus sl	Female
F	2020-09-22	Anopheles	maculipennis sl	Female
G	2020-09-22	Anopheles	hyrcanus sl	Female
A	2020-09-25	Anopheles	hyrcanus sl	Female
A	2020-09-25	Anopheles	hyrcanus sl	Female
A	2020-09-25	Anopheles	hyrcanus sl	Female
A	2020-09-25	Anopheles	hyrcanus sl	Female
A	2020-09-25	Anopheles	hyrcanus sl	Female
A	2020-09-25	Anopheles	hyrcanus sl	Female
A	2020-09-25	Anopheles	hyrcanus sl	Female
H	2020-09-25	Anopheles	hyrcanus sl	Female
H	2020-09-25	Anopheles	hyrcanus sl	Female
A	2020-09-29	Anopheles	hyrcanus sl	Female
A	2020-09-29	Anopheles	hyrcanus sl	Female
C	2020-09-29	Anopheles	hyrcanus sl	Female
D	2020-09-29	Anopheles	hyrcanus sl	Female
F	2020-09-29	Anopheles	hyrcanus sl	Female
F	2020-09-29	Anopheles	hyrcanus sl	Female
F	2020-09-29	Anopheles	hyrcanus sl	Female
F	2020-09-29	Anopheles	hyrcanus sl	Female
F	2020-09-29	Anopheles	hyrcanus sl	Female
F	2020-09-29	Anopheles	hyrcanus sl	Female
F	2020-09-29	Anopheles	hyrcanus sl	Female
F	2020-09-29	Anopheles	hyrcanus sl	Female
F	2020-10-02	Anopheles	hyrcanus sl	Female
A	2020-10-06	Anopheles	hyrcanus sl	Female
A	2020-10-06	Anopheles	hyrcanus sl	Female
